# Deep ancestral introgression shapes evolutionary history of dragonflies and damselflies

**DOI:** 10.1101/2020.06.25.172619

**Authors:** Anton Suvorov, Celine Scornavacca, M. Stanley Fujimoto, Paul Bodily, Mark Clement, Keith A. Crandall, Michael F. Whiting, Daniel R. Schrider, Seth M. Bybee

## Abstract

Introgression is arguably one of the most important biological processes in the evolution of groups of related species, affecting at least 10% of the extant species in the animal kingdom. Introgression reduces genetic divergence between species, and in some cases can be highly beneficial, facilitating rapid adaptation to ever-changing environmental pressures. Introgression also significantly impacts inference of phylogenetic species relationships where a strictly binary tree model cannot adequately explain reticulate net-like species relationships. Here we use phylogenomic approaches to understand patterns of introgression along the evolutionary history of a unique, non-model insect system: dragonflies and damselflies (Odonata). We demonstrate that introgression is a pervasive evolutionary force across various taxonomic levels within Odonata. In particular, we show that the morphologically “intermediate” species of Anisozygoptera (one of the three primary suborders within Odonata besides Zygoptera and Anisoptera), which retain phenotypic characteristics of the other two suborders, experienced high levels of introgression likely coming from zygopteran genomes. Additionally, we found evidence for multiple cases of deep inter-superfamilial ancestral introgression.
