## Supplementary material for "Deep ancestral introgression shapes evolutionary history of dragonflies and damselflies": Data S1

### Sheet: Sheet1
Species	N50	Project	Platform	Body part	SRA_ID
Ischnura elegans	1713	Chauhan et al.	HiSeq 2000	Body	SRR1265958
Acisoma variegatum	1297	Current	HiSeq 2000	Adult Head	SRR12086765
Aeshna palmata	1493	Current	HiSeq 2000	Adult Head	SRR12086764
Agriomorpha fusca	1886	Current	HiSeq 2000	Adult Head	SRR12086753
Anax walsinghami	1912	Current	HiSeq 2000	Adult Head	SRR12086742
Archilestes grandis_1	2664	Current	HiSeq 2000	Adult Head	SRR12086731
Archilestes grandis_2		Current	HiSeq 2000	Adult Head	SRR12086720
Argiocnemis sp.	1897	Current	HiSeq 2000	Adult Head	SRR12086711
Atrocalopteryx coomani	1955	Current	HiSeq 2000	Adult Head	SRR12086710
Austroaeschna subapicalis	1024	Current	HiSeq 2000	Adult Head	SRR12086709
Austroargiolestes christine	1671	Current	HiSeq 2000	Adult Head	SRR12086708
Chlorogomphus auratus_1	2807	Current	HiSeq 2000	Adult Head	SRR12086763
Chlorogomphus auratus_2		Current	HiSeq 2000	Adult Head	SRR12086762
Coeliccia sp.	1448	Current	HiSeq 2000	Adult Head	SRR12086761
Copera marginipes	1443	Current	HiSeq 2000	Adult Head	SRR12086760
Cordulegaster dorsalis	2450	Current	HiSeq 2000	Adult Head	SRR12086759
Cyanallagma interruptum	1824	Current	HiSeq 2000	Adult Head	SRR12086758
Devadatta kompieri	1773	Current	HiSeq 2000	Adult Head	SRR12086757
Diphlebia euphoeoides	2118	Current	HiSeq 2000	Adult Head	SRR12086756
Episynlestes cristatus	2007	Current	HiSeq 2000	Adult Head	SRR12086755
Erythrodiplax connata	2767	Current	HiSeq 2000	Adult Head	SRR12086754
Euphaea decorata	386	Current	HiSeq 2000	Adult Head	SRR12086752
Euphaea masoni	1022	Current	HiSeq 2000	Adult Head	SRR12086751
Euphaea ochracea	1843	Current	HiSeq 2000	Adult Head	SRR12086750
Eusynthemis nigra	1773	Current	HiSeq 2000	Adult Head	SRR12086749
Gomphomacromia paradoxa	2139	Current	HiSeq 2000	Adult Head	SRR12086748
Gynacantha tibiata_1	560	Current	HiSeq 2000	Adult Head	SRR12086747
Gynacantha tibiata_2		Current	HiSeq 2000	Adult Head	SRR12086746
Heliocypha perforata_1	404	Current	HiSeq 2000	Adult Head	SRR12086745
Heliocypha perforata_2		Current	HiSeq 2000	Adult Head	SRR12086744
Heliocypha perforata_3		Current	HiSeq 2000	Adult Head	SRR12086743
Hetaerina americana_1	2461	Current	HiSeq 2000	Adult Head	SRR12086741
Hetaerina americana_2		Current	HiSeq 2000	Adult Head	SRR12086740
Heteragrion erythrogastrum	401	Current	HiSeq 2000	Adult Head	SRR12086739
Heteragrion majus	1612	Current	HiSeq 2000	Adult Head	SRR12086738
Ictinogomphus pertinax	488	Current	HiSeq 2000	Adult Head	SRR12086737
Ischnura heterosticta_1	487	Current	HiSeq 2000	Adult Head	SRR12086736
Ischnura heterosticta_2		Current	HiSeq 2000	Adult Head	SRR12086735
Leptogomphus perforatus	2246	Current	HiSeq 2000	Adult Head	SRR12086734
Mecistogaster modesta	1845	Current	HiSeq 2000	Adult Head	SRR12086733
Megalagrion hawaiiense_1	477	Current	HiSeq 2000	Adult Head	SRR12086732
Megalagrion hawaiiense_2		Current	HiSeq 2000	Adult Head	SRR12086730
Megaloprepus caerulatus_1	1942	Current	HiSeq 2000	Adult Head	SRR12086729
Megaloprepus caerulatus_2		Current	HiSeq 2000	Adult Head	SRR12086728
Miocora notoxantha	1740	Current	HiSeq 2000	Adult Head	SRR12086727
Neopetalia punctata	1964	Current	HiSeq 2000	Adult Head	SRR12086726
Perissolestes remotus	1894	Current	HiSeq 2000	Adult Head	SRR12086725
Phenes raptor	2050	Current	HiSeq 2000	Adult Head	SRR12086724
Philoganga vetusta	1956	Current	HiSeq 2000	Adult Head	SRR12086723
Philogenia carrillica	2223	Current	HiSeq 2000	Adult Head	SRR12086722
Platycypha caligata	1573	Current	HiSeq 2000	Adult Head	SRR12086721
Prodasineura autumnalis	634	Current	HiSeq 2000	Adult Head	SRR12086719
Protoneura sulfurata	1408	Current	HiSeq 2000	Adult Head	SRR12086718
Protosticta beaumonti	1245	Current	HiSeq 2000	Adult Head	SRR12086717
Psaironeura remissa	344	Current	HiSeq 2000	Adult Head	SRR12086716
Rhinagrion viridatum	1677	Current	HiSeq 2000	Adult Head	SRR12086715
Rhyothemis variegata	513	Current	HiSeq 2000	Adult Head	SRR12086714
Synlestes weyersii	1512	Current	HiSeq 2000	Adult Head	SRR12086713
Telephlebia godeffroyi	2261	Current	HiSeq 2000	Adult Head	SRR12086712
Anax parthenope	2171	Futahashi et al.	HiSeq 2000	Adult Head	DRR016559
Anotogaster sieboldii_1	2400	Futahashi et al.	HiSeq 2000	Adult Head	DRR016590
Anotogaster sieboldii_2		Futahashi et al.	HiSeq 2000	Adult Head	DRR016589
Asiagomphus melaenops	2387	Futahashi et al.	HiSeq 2000	Adult Head	DRR021449
Indolestes peregrinus_1	2909	Futahashi et al.	HiSeq 2000	Adult Head (dorsal eyes)	DRR022343
Indolestes peregrinus_2		Futahashi et al.	HiSeq 2000	Adult Head (ventral eyes)	DRR022348
Indolestes peregrinus_3		Futahashi et al.	HiSeq 2000	Larval Head	DRR016542
Ischnura asiatica	2317	Futahashi et al.	HiSeq 2000	Adult Head	DRR021460
Macromia amphigena	2690	Futahashi et al.	HiSeq 2000	Adult Head	DRR021501
Mnais costalis	1756	Futahashi et al.	HiSeq 2000	Adult Head	DRR021499
Orthetrum albistylum_1	3875	Futahashi et al.	HiSeq 2000	Adult Head (dorsal eyes)	DRR016166
Orthetrum albistylum_2		Futahashi et al.	HiSeq 2000	Adult Head (ventral eyes)	DRR016167
Orthetrum albistylum_3		Futahashi et al.	HiSeq 2000	Larval Head	DRR016170
Somatochlora uchidai	2405	Futahashi et al.	HiSeq 2000	Adult Head	DRR016591
Sympetrum frequens_1	2257	Futahashi et al.	HiSeq 2000	Adult Head (dorsal eyes)	DRR016603
Sympetrum frequens_2		Futahashi et al.	HiSeq 2000	Adult Head (ventral eyes)	DRR016604
Sympetrum frequens_3		Futahashi et al.	HiSeq 2000	Larval Head	DRR022958
Tanypteryx pryeri_1	2067	Futahashi et al.	HiSeq 2000	Adult Head (dorsal eyes)	DRR022969
Tanypteryx pryeri_2		Futahashi et al.	HiSeq 2000	Adult Head (ventral eyes)	DRR022970
Coenagrion puella	1800	Johnston & Roff	HiSeq 2000	Body (18 pooled)	SRR740826
Ladona fulva	1632	LF_GENOME	HiSeq 2000	Body	SRR1850403
Calopteryx splendens	768	Misof et al.	HiSeq 2000	Body	SRR921575
Cordulegaster boltonii	1261	Misof et al.	HiSeq 2000	Body	SRR921583
Epiophlebia superstes	1408	Misof et al.	HiSeq 2000	Body	SRR921592
Pantala flavescens	1514	Nankai Uni	HiSeq 2000	NA	SRR1184263
Ischnura ramburii	742	Speiser et al.	454	NA	SRR2103464
Telebasis salva	601	Speiser et al.	454	NA	SRR2103540
Anax junius_1	1289	Suvorov et al.	GAIIx	Adult Head	SRR2164543
Anax junius_2		Suvorov et al.	GAIIx	Adult Head	SRR2157371
Argia fumipennis violacea	920	Suvorov et al.	GAIIx	Adult Head	SRR2157383
Chromagrion conditum	1128	Suvorov et al.	GAIIx	Adult Head	SRR2157380
Cordulegaster maculata	895	Suvorov et al.	GAIIx	Adult Head	SRR2164542
Enallagma sp	876	Suvorov et al.	GAIIx	Adult Head	SRR2157367
Ischnura cervula	1003	Suvorov et al.	GAIIx	Adult Head	SRR2157372
Ischnura hastata	1493	Suvorov et al.	GAIIx	Adult Head	SRR2164548
Ischnura verticalis	796	Suvorov et al.	GAIIx	Adult Head	SRR2164552
Libellula forensis	1044	Suvorov et al.	GAIIx	Adult Head	SRR2164546
Libellula saturata	1253	Suvorov et al.	GAIIx	Adult Head	SRR2164547
Nehalennia gracilis	909	Suvorov et al.	GAIIx	Adult Head	SRR2157379
Neurocordulia yamaskanensis	1129	Suvorov et al.	GAIIx	Adult Head	SRR2157382
Phanogomphus spicatus	1266	Suvorov et al.	GAIIx	Adult Head	SRR2157378
Stylurus spiniceps	1118	Suvorov et al.	GAIIx	Adult Head	SRR2157381
Outgroup
Ephemera danica	1035	BCM	HiSeq 2000	Body	SRR1793079
Isonychia kiangsinensis	1027	Nankai Uni	HiSeq 2000	Body	SRR1184396
Chauhan et al.	Chauhan, P., Hansson, B., Kraaijeveld, K., de Knijff, P., Svensson, E.I., and Wellenreuther, M. (2014). De novo transcriptome of Ischnura elegans provides insights into sensory biology, colour and vision genes. BMC Genomics 15, 808.
Futahashi et al.	Futahashi, R., Kawahara-Miki, R., Kinoshita, M., Yoshitake, K., Yajima, S., Arikawa, K., and Fukatsu, T. (2015). Extraordinary diversity of visual opsin genes in dragonflies. Proc Natl Acad Sci U S A 112, E1247-1256.
Johnston & Roff	Johnston, P.R., and Rolff, J. (2013). Immune- and wound-dependent differential gene expression in an ancient insect. Developmental and comparative immunology 40, 320-324.
Misof et al.	Misof, B., Liu, S., Meusemann, K., Peters, R.S., Donath, A., Mayer, C., Frandsen, P.B., Ware, J., Flouri, T., Beutel, R.G., et al. (2014). Phylogenomics resolves the timing and pattern of insect evolution. Science 346, 763-767.
Speiser et al.	Speiser, D.I., Pankey, M.S., Zaharoff, A.K., Battelle, B.A., Bracken-Grissom, H.D., Breinholt, J.W., Bybee, S.M., Cronin, T.W., Garm, A., Lindgren, A.R., et al. (2014). Using phylogenetically-informed annotation (PIA) to search for light-interacting genes in transcriptomes from non-model organisms. BMC bioinformatics 15, 350.
Suvorov et al.	Suvorov, A., Jensen, N.O., Sharkey, C.R., Fujimoto, M.S., Bodily, P., Wightman, H.M., Ogden, T.H., Clement, M.J., and Bybee, S.M. (2017). Opsins have evolved under the permanent heterozygote model: insights from phylotranscriptomics of Odonata. Molecular ecology 26, 1306-1322.
