## Supplementary material for "Deep ancestral introgression shapes evolutionary history of dragonflies and damselflies": Data S2

### Sheet: Sheet1
Tree name	Input	Gene_cluster_type	PASTA	PRANK	Supermatrix	PartitionFinder	IQTREE	ASTRAL	ALISCORE	50%> occupancy site masking	fragments >50% gaps removed	Remarks
BUSCO50_dna_pasta_nopart_iqtree.tre	BUSCO50 DNA (1603 gene loci)	CO	x	NA	x	NA	x	NA	x	x	NA
BUSCO50_dna_pasta_part_iqtree.tre	BUSCO50 DNA (1603 gene loci)	CO	x	NA	x	x	x	NA	x	x	NA
50BUSCO_dna_prank_nopart12_iqtree.tre	BUSCO50 DNA (1603 gene loci) 1st2nd	CO	NA	x	x	NA	x	NA	NA	x	NA
50BUSCO_dna_prank_part12_iqtree.tre	BUSCO50 DNA (1603 gene loci) 1st2nd	CO	NA	x	x	x	x	NA	NA	x	NA
50BUSCO_dna_prank_nopart_iqtree.tre	BUSCO50 DNA (1603 gene loci)	CO	NA	x	x	NA	x	NA	NA	x	NA
50BUSCO_dna_prank_part_iqtree.tre	BUSCO50 DNA (1603 gene loci)	CO	NA	x	x	x	x	NA	NA	x	NA
BUSCO50_dna_pasta_pasta_astral.tre	BUSCO50 DNA (1603 gene loci)	CO	x	NA	NA	NA	NA	x	NA	NA	NA
BUSCO50_dna_pasta_iqtree_astral.tre	BUSCO50 DNA (1603 gene loci)	CO	x	NA	NA	NA	x	x	x	x	x
BUSCO50_dna_prank_iqtree_astral.tre	BUSCO50 DNA (1603 gene loci)	CO	NA	x	NA	NA	x	x	NA	x	x
BUSCO50_dna_prank_iqtree12_astral.tre	BUSCO50 DNA (1603 gene loci) 1st2nd	CO	NA	x	NA	NA	x	x	NA	x	x
BUSCO50_dna_prank_iqtree3_astral.tre	BUSCO50 DNA (1603 gene loci) 3rd	CO	NA	x	NA	NA	x	x	NA	x	x
BUSCO50_dna_prank_part3_iqtree.tre	BUSCO50 DNA (1603 gene loci) 3rd	CO	x	NA	x	x	x	NA	x	x	NA
BUSCO50_dna_prank_nopart3_iqtree.tre	BUSCO50 DNA (1603 gene loci) 3rd	CO	NA	x	x	NA	x	NA	NA	x	NA
BUSCO50_dna_pasta_nopart_exabayes.tre	BUSCO50 DNA (1603 gene loci)	CO	x	NA	x	NA	NA	NA	x	x	NA
BUSCO50_dna_pasta_nopart_reduced_exabayes.tre	BUSCO50 DNA (1603 gene loci) trimmed	CO	x	NA	x	NA	NA	NA	x	x (90%)	NA
CODON_ECMK07_GY1KTS_BUSCO50_dna_prank_iqtree.tre	BUSCO50 DNA (1603 gene loci)	CO	NA	x	x	NA	x	NA	NA	x	NA	Codon model ECMK07+GY1KTS
BUSCO5ormore_dna_pasta_nopart_iqtree.tre	BUSCOALL DNA (2449 gene loci)	CO	x	NA	x	NA	x	NA	NA	NA	NA	Untrimmed, 5 or more species
BUSCO5ormore_dna_prank_nopart_iqtree.tre	BUSCOALL DNA (2449 gene loci)	CO	NA	x	x	NA	x	NA	NA	NA	NA	Untrimmed, 5 or more species
BUSCO5ormore_dna_prank_nopart12_iqtree.tre	BUSCOALL DNA (2449 gene loci)1st2nd	CO	NA	x	x	NA	x	NA	NA	NA	NA	Untrimmed, 5 or more species
BUSCO50_prot_pasta_nopart_iqtree.tre	BUSCO50 AA (1603 gene loci)	CO	x	NA	x	NA	x	NA	x	x	NA
BUSCO50_prot_pasta_part_iqtree.tre	BUSCO50 AA (1603 gene loci)	CO	x	NA	x	x	x	NA	x	x	NA
BUSCO50_prot_pasta_pasta_astral.tre	BUSCO50 AA (1603 gene loci)	CO	x	NA	NA	NA	NA	x	NA	NA	NA
BUSCO50_prot_pasta_iqtree_astral.tre	BUSCO50 AA (1603 gene loci)	CO	x	NA	NA	NA	x	x	x	x	x
BUSCO50_dna_pasta_nopart_exabayes.tre	BUSCO50 AA (1603 gene loci)	CO	x	NA	x	NA	NA	NA	x	x	NA
BUSCO50_dna_pasta_nopart_reduced_exabayes.tre	BUSCO50 AA (1603 gene loci) trimmed	CO	x	NA	x	NA	NA	NA	x	x (90%)	NA
BUSCO5ormore_prot_pasta_nopart_iqtree.tre	BUSCOALL AA (2449 gene loci)	CO	x	NA	x	NA		NA	NA	NA	NA	Untrimmed, 5 or more species
ORTHOMCL50_prot_pasta_iqtree_astral.tre	OrthoMCL AA (1643 gene loci)	AO	x	NA	x	NA	x	NA	x	x	NA
ORTHOMCL50_prot_pasta_nopart_iqtree.tre	OrthoMCL AA (1643 gene loci)	AO	x	NA	x	x	x	NA	x	x	NA
ORTHOMCL50_prot_pasta_part_iqtree.tre	OrthoMCL AA (1643 gene loci)	AO	x	NA	NA	NA	NA	x	NA	NA	NA
ORTHOMCL50_prot_pasta_pasta_astral.tre	OrthoMCL AA (1643 gene loci)	AO	x	NA	NA	NA	x	x	x	x	x
YANG50_dna_pasta_nopart_iqtree.tre	YANG50 DNA (4341 gene loci)	PO	x	NA	x	NA	x	NA	x	x	NA
YANG50_dna_pasta_part_iqtree.tre	YANG50 DNA (4341 gene loci)	PO	x	NA	x	x	x	NA	x	x	NA
YANG50_dna_prank_nopart12_iqtree.tre	YANG50 DNA (4341 gene loci) 1st2nd	PO	NA	x	x	NA	x	NA	NA	x	NA
YANG50_dna_prank_part12_iqtree.tre	YANG50 DNA (4341 gene loci) 1st2nd	PO	NA	x	x	x	x	NA	NA	x	NA
YANG50_dna_prank_nopart_iqtree.tre	YANG50 DNA (4341 gene loci)	PO	NA	x	x	NA	x	NA	NA	x	NA
YANG50_dna_prank_part_iqtree.tre	YANG50 DNA (4341 gene loci)	PO	NA	x	x	x	x	NA	NA	x	NA
YANG50_dna_pasta_pasta_astral.tre	YANG50 DNA (4341 gene loci)	PO	x	NA	NA	NA	NA	x	NA	NA	NA
YANG50_dna_pasta_iqtree_astral.tre	YANG50 DNA (4341 gene loci)	PO	x	NA	NA	NA	x	x	x	x	x
YANG50_dna_prank_iqtree_astral.tre	YANG50 DNA (4341 gene loci)	PO	NA	x	NA	NA	x	x	NA	x	x
YANG50_dna_prank_iqtree12_astral.tre	YANG50 DNA (4341 gene loci) 1st2nd	PO	NA	x	NA	NA	x	x	NA	x	x
YANG50_dna_prank_iqtree3_astral.tre	YANG50 DNA (4341 gene loci) 3rd	PO	NA	x	NA	NA	x	x	NA	x	x
YANG50_dna_prank_part3_iqtree.tre	YANG50 DNA (4341 gene loci) 3rd	PO	x	NA	x	x	x	NA	x	x	NA
YANG50_dna_prank_nopart3_iqtree.tre	YANG50 DNA (4341 gene loci) 3rd	PO	NA	x	x	NA	x	NA	NA	x	NA
YANG50_prot_pasta_nopart_iqtree.tre	YANG50 AA (4290 gene loci)	PO	x	NA	x	NA	x	NA	x	x	NA	51 loci had less than 10 characters in alignment after site trimming => excluded
YANG50_dna_pasta_part_iqtree.tre	YANG50 AA (4290 gene loci)	PO	x	NA	x	x	x	NA	x	x	NA
YANG50_prot_pasta_pasta_astral.tre	YANG50 AA (4290 gene loci)	PO	x	NA	NA	NA	NA	x	NA	NA	NA
YANG50_prot_pasta_iqtree_astral.tre	YANG50 AA (4290 gene loci)	PO	x	NA	NA	NA	x	x	x	x	x
CoPhylog.tre	CoPhylog	NA	NA	NA	NA	NA	NA	NA	NA	NA	NA	Alignment Free
CO: conservative single-copy orthologs (BUSCO)
AO: all single-copy orthologs (OrthoMCL)
PO: paralogy-parsed orthologs (Young)
