## Supplementary material for "Deep ancestral introgression shapes evolutionary history of dragonflies and damselflies": Data S3

### Sheet: Sheet1
Fossil Taxon	Lineage	Minimum Age (Ma)	Maximum Age (Ma)	First Appearance Confidence Interval	Prior
Severinula leopoldi	Palaeoptera	314.6	363.29	Continious sampling	Unif(314.6, 363.29)
Triassolestodes asiaticus	Odonata	221.5	300	NA	Unif(221.5, 300)
Liassophlebia sp.	Epiprocta	201.6	214.93	Oldest gap	SN(201.6, 3.5, 50)
Henrotayia marci	Anisoptera	183	220.17	Oldest gap	SN(183, 12, 50)
Palaeaeschna vidali	Aeshnidae	125.5	142.04	Continious sampling	SN(125.5, 5, 50)
Jibeigomphus xinboensis	Gomphidae	130	164.7	NA	SN(130, 13,50)
Croatocordulia platyptera	Corduliidae	11.61	21.61	NA	Unif(11.61, 21.61)
Tauriphila? cerestensis	Libellulidae	23.03	33.03	NA	Unif(23.03, 33.03)
Eosagrion risi	Zygoptera	182	204.83	Percentiles of gap sizes	SN(182, 7, 50)
Juralibellula ningchengensis	Cavilabiata	155.7	164.4	Bounded by Exophytica	Unif(155.7,164.4)
Cretalestes martinae	Lestoidea	130	143.09	Continious sampling	SN(130, 4, 50)
Lestes conexus	Lestidae	61.7	72.32	Continious sampling	SN(61.7, 3, 50)
Sinocalopteryx shangyongensis	Calopterygoidea	50.3	63.32	Continious sampling	SN(50.3, 4, 50)
Ischnura velteni	Ischnura	20.43	30.43	NA	Unif(20.43, 30.43)
Palaeodisparoneura burmanica	Platycnemididae	94.3	104.3	NA	Unif(94.3, 104.3)
Calopteryx andancensis	Calopteryx	5.3	15.3	NA	Unif(5.3, 15.3)
Argentinopetala archangelskyi	Petaluridae	112.6	142.6	NA	ST(112.6, 5, 20, 3)
Mesochlorogomphus crabbi	Chlorogomphidae	125.5	155.5	NA	ST(125.5, 5, 20, 3)
Eoprotoneura hyperstigma	Coenagrionoidea	112.6	145.23	Continious sampling	SN(112.6, 10, 50)
Pheugothemis westwoodi	Exophytica	164.7	183	Bounded by Anisoptera	Unif(164.7, 183)
