## Supplementary material for "Deep ancestral introgression shapes evolutionary history of dragonflies and damselflies": Data S4

### Sheet: DataS1_DWRST
Rank	Taxon	Average_D	P_WRST	Significant (<0.05)	D_greater	Average_Gamma	P_WRST	Significant (<0.05)	Gamma_greater	Total_introg_count	Total_nointrog_count	Clade_introg_count	Clade_nointrog_count	P_FET	Significant(<0.05)	Excess
Suborder	Zygoptera	0.125154	3.61e-53	TRUE	TRUE	0.154622	4.06736e-18	TRUE	FALSE	34340	26172	5972	4568	0.86468	FALSE	FALSE
Suborder	Epiprocta	0.0946587	6.83e-21	TRUE	FALSE	0.178311	2.3312e-10	TRUE	TRUE	34340	26172	2255	1851	0.0227264	TRUE	FALSE
Superfamily_between	Calopterygoidea	0.114804	0.00432074	TRUE	TRUE	0.238505	1.39165e-23	TRUE	TRUE	34340	26172	370	238	0.0437737	TRUE	TRUE
Superfamily_between	Coenagrionoidea	0.128919	4.87e-05	TRUE	TRUE	0.151879	0.0281346	TRUE	FALSE	34340	26172	263	362	2.6987e-13	TRUE	FALSE
Superfamily_between	Platystictoidea	0.147656	1.93e-08	TRUE	TRUE	0.0610109	1.26462e-15	TRUE	FALSE	34340	26172	64	56	0.461733	FALSE	FALSE
Superfamily_between	Lestoidea	0.11495	8.24e-06	TRUE	TRUE	0.106018	1.80048e-80	TRUE	FALSE	34340	26172	2371	1635	0.00257288	TRUE	TRUE
Superfamily_between	Anisozygoptera	0.0841017	4.23e-12	TRUE	FALSE	0.273859	1.52961e-62	TRUE	TRUE	34340	26172	462	205	5.3978e-11	TRUE	TRUE
Superfamily_between	Aeshnoidea (Aeshnidae)	0.118853	0.0523902	FALSE	TRUE	0.215619	0.000953136	TRUE	TRUE	34340	26172	44	14	0.00326733	TRUE	TRUE
Superfamily_between	Aeshnoidea (Gomphidae+Petaluridae)	0.0980302	0.093023	FALSE	FALSE	0.162994	0.211578	FALSE	FALSE	34340	26172	240	171	0.51638	FALSE	TRUE
Superfamily_between	Cordulegastroidea	0.0834423	1.39e-09	TRUE	FALSE	0.169677	0.183052	FALSE	TRUE	34340	26172	198	181	0.0860285	FALSE	FALSE
Superfamily_between	Libelluloidea	0.0867137	9.87e-11	TRUE	FALSE	0.164443	0.637947	FALSE	FALSE	34340	26172	345	319	0.0145781	TRUE	FALSE
Superfamily_within	Calopterygoidea	0.128446	8.33e-07	TRUE	TRUE	0.125774	1.52492e-12	TRUE	FALSE	34340	26172	434	252	0.000637694	TRUE	TRUE
Superfamily_within	Coenagrionoidea	0.127014	4.84e-05	TRUE	TRUE	0.167836	0.0930546	FALSE	TRUE	34340	26172	677	470	0.125034	FALSE	TRUE
Superfamily_within	Lestoidea	0.26804	0.000208264	TRUE	TRUE	0.29115	0.0244336	TRUE	TRUE	34340	26172	6	1	0.148914	FALSE	TRUE
Superfamily_within	Aeshnoidea (Aeshnidae)	0.0964303	0.609489	FALSE	FALSE	0.0915116	0.0304966	TRUE	FALSE	34340	26172	15	7	0.38982	FALSE	TRUE
Superfamily_within	Aeshnoidea (Gomphidae+Petaluridae)	0.0983146	0.928839	FALSE	FALSE	0.0948857	0.142404	FALSE	FALSE	34340	26172	13	13	0.554413	FALSE	FALSE
Superfamily_within	Cordulegastroidea	0.0567366	0.0379383	TRUE	FALSE	0.152898	0.915102	FALSE	FALSE	34340	26172	4	6	0.346034	FALSE	FALSE
Superfamily_within	Libelluloidea	0.108848	0.181628	FALSE	FALSE	0.249171	4.63147e-10	TRUE	TRUE	34340	26172	102	116	0.00321538	TRUE	FALSE
