## Supplementary material for "Deep ancestral introgression shapes evolutionary history of dragonflies and damselflies": Data S5

### Sheet: DataS_t
Rank	Taxon	Average_Dfoil	P_WRST	P_TTEST	Significant_WRST	Significant_TTEST	Total_itrog_count	Total_noitrog_count	Clade_itrog_count	Clade_noitrog_count	P_FET	Significant(<0.05)	Excess
Suborder	Anisoptera	0.0296054	0.371986	1.35319e-13	FALSE	TRUE	1098	37521	277	10988	0.0284208	TRUE	FALSE
Suborder	Zygoptera	0.0123222	2.27048e-05	5.58673e-08	TRUE	TRUE	1098	37521	705	22649	0.208569	FALSE	TRUE
Superfamily_within	Aeshnoidea(Aeshnidae)	0.0819928	0.240883	0.14079	FALSE	FALSE	1098	37521	1	8	0.228793	FALSE	TRUE
Superfamily_within	Libelluloidea	0.0217216	0.657174	0.574824	FALSE	FALSE	1098	37521	4	87	0.332515	FALSE	TRUE
Superfamily_within	Calopterygoidea	-0.0270697	1.14856e-06	0.00494517	TRUE	TRUE	1098	37521	35	1710	0.0377478	TRUE	FALSE
Superfamily_within	Coenagrionoidea	0.0485599	3.71136e-05	2.10089e-08	TRUE	TRUE	1098	37521	78	2086	0.0472452	TRUE	TRUE
Superfamily_between	2	0.0182329	0.0672176	0.000566501	FALSE	TRUE	1098	37521	164	6595	0.0543153	FALSE	FALSE
Superfamily_between	3	0.0385499	0.00197687	2.60287e-08	TRUE	TRUE	1098	37521	73	3480	0.00545706	TRUE	FALSE
Superfamily_between	4	0.0636422	0.0184675	3.1975e-07	TRUE	TRUE	1098	37521	35	812	0.0364272	TRUE	TRUE
Superfamily_between	6	0.00992885	4.46257e-05	0.00184893	TRUE	TRUE	1098	37521	385	11734	0.0593627	FALSE	TRUE
Superfamily_between	5	0.00977915	0.000150705	0.00296127	TRUE	TRUE	1098	37521	207	7119	0.969405	FALSE	FALSE
Superfamily_between	1	0.0809415	1.25847e-27	2.32011e-65	TRUE	TRUE	1098	37521	116	3884	0.841657	FALSE	TRUE
