## Supplementary material for "Deep ancestral introgression shapes evolutionary history of dragonflies and damselflies": Data S6

### Sheet: Sheet1
Anisozygoptera
Tree:	-21707.6
network_id	logL	dBIC
ret.15	-21688.6	1.56392
ret.27	-21693.6	-8.37847
ret.25	-21694	-9.16013
ret.26	-21694	-9.16151
ret.24	-21694.7	-10.6903
ret.28	-21694.7	-10.7025
ret.23	-21699.3	-19.7803
ret.22	-21699.3	-19.7928
ret.16	-21701.1	-23.3753
ret.21	-21702	-25.3555
ret.20	-21705.6	-32.4503
ret.19	-21705.6	-32.4522
ret.31	-21705.6	-32.4593
ret.29	-21705.6	-32.4993
ret.30	-21705.6	-32.5134
ret.18	-21705.8	-32.8922
ret.17	-21705.8	-32.8951
ret.14	-21707.7	-36.6906
ret.5	-21707.7	-36.6926
ret.33	-21707.8	-36.7623
ret.32	-21707.8	-36.7654
ret.4	-21708.7	-38.611
ret.3	-21708.7	-38.6166
ret.8	-21709.1	-39.5201
ret.13	-21709.1	-39.5257
ret.1	-21709.2	-39.6848
ret.2	-21709.2	-39.6868
ret.11	-21709.2	-39.6974
ret.12	-21709.2	-39.7005
ret.10	-21709.3	-39.9392
ret.9	-21709.3	-39.9415
ret.6	-21709.4	-39.977
ret.7	-21709.4	-40.034
